# Functional surrogacy enables Vascular Ehlers-Danlos Syndrome modelling in zebrafish in the absence of a *COL3A1* ortholog

**DOI:** 10.64898/2026.07.03.736265

**Authors:** Daniel A. Baird, Nataliya Pidlisnyuk, Anna Matischen, Zuzanna Matelowska, Sookyung Seo, Nurhaziqah Supari, Jessica Bowen, Glenda Sobey, Meena Balasubramanian

**Author notes:** Corresponding author: Meena Balasubramanian, The Bateson Centre for Disease Mechanisms, School of Medicine and Population Health, Faculty of Health, University of Sheffield, Sheffield, United Kingdom.

## Abstract

Pathogenic variants in *COL3A1* cause Vascular Ehlers-Danlos syndrome (vEDS), a rare connective tissue disorder characterised by vascular fragility, increasing the risk of arterial ruptures/dissection. Advances in genomic sequencing have led to an increasing number of *COL3A1* variants where the clinical significance is unclear, with these being termed ‘variants of uncertain significance’ (VUS). VUS creates challenges for diagnosis and clinical management. Thus major efforts have been made to reclassify these to either pathogenic or benign variants in disease causality. Functional data from model systems can provide significant evidence to clinicians on the pathogenicity of a variant. To address the increasing numbers of VUS in *COL3A1*, we developed a fast pipeline using F0 crispant zebrafish to provide functional evidence for variant classification despite there being no direct orthologue of *COL3A1* in zebrafish. Loss of *col5a1* resulted in cardiac defects, dysmorphic blood vessel structures and delayed angiogenic sprouting. Trunk haemorrhage prevalence under physical stress increased in *col5a1* knockout zebrafish, recapitulating vEDS patients. Remarkably, co-injection of F0 *col5a1* knockout crispants with human wildtype *COL3A1* mRNA partially rescued cardiac and vascular phenotypes, indicating a level of functional conservation between zebrafish type V and human type III collagen. These findings establish a tractable *in vivo* platform for functional assessment of *COL3A1* VUS. Phenotypic rescue with wildtype *COL3A1* provides a benchmark against which the pathogenicity of variants can be evaluated, generating functional evidence for VUS reclassification. Our model provides both a valuable tool for investigating vEDS disease mechanisms and a clinically relevant platform to improve diagnoses for patients with suspected vEDS.
