## Supplementary Tables for "Functional surrogacy enables Vascular Ehlers-Danlos Syndrome modelling in zebrafish in the absence of a *COL3A1* ortholog"

### Sheet: Legends
Table S1. Protein codes for amino acid conservation
Table S2. crRNA guide sequences
Table S3. Genotyping, Sanger sequencing, and qRT-PCR primers

### Sheet: Table S1
COL1A2			COL3A1			COL5A1
Species	UniProt Code		Species	UniProt Code		Species	UniProt Code
Chicken	P02467		Chicken	P12105		Chicken	A0A8V1A8M8
Chimpanzee	A0A2J8L483		Chimpanzee	H2QJ46		Chimpanzee*	ENST00001136603.1
Guinea Pig	H0VHD0		Guinea Pig	H0V8P9		Guinea Pig	H0W3X0
Human	P08123		Human	P02461		Human	P20908
Macaque	A0A1D5R5K5		Macaque	H9YUF2		Macaque	A0A1D5QCT7
Mouse	Q01149		Mouse	P08121		Mouse	O88207
Pig	A0A8W4FM91		Pig	H0V8P9		Pig	F1S021
Rabbit	G1T2Z5		Rabbit	G1T8J0		Rabbit	Q8WN09
Rat	P02466		Rat	P13941		Rat	Q9JI03
Zebrafish	Q6IQX2		Zebrafish	n/a		Zebrafish	A0AC58IC99
*No UniProt number available. Protein sequence from Ensembl used

### Sheet: Table S2
Type V Collagen Zebrafish Targets
Target	Guide Sequence	IDT Design ID	Off Target	On Target
Exon 2	GAGGATCACTTAGGCAAACC	CD.Cas9.LRGP9264.AA	72	94
Exon 3	CATCCCATCATCGACACCAA	CD.Cas9.MCYX2054.AC	89	89
Exon 7	AGGAAGTGCTTTATCACCAT	CD.Cas9.FYVM2738.AO	100	84
Exon 61	CAAGGACTACGAAGACGGCA	CD.Cas9.CQDD4640.AA	72	94
Scramble Negative Controls
Name	Guide Sequence
Cas9 Negative Control sgRNA #1	CGTTAATCGCGTATAATACG
Cas9 Negative Control sgRNA #2	CATATTGCGCGTATAGTCGC
Cas9 Negative Control sgRNA #3	GGCGCGTATAGTCGCGCGTA

### Sheet: Table S3
Primers	5'-3' sequence
Primers used for genotyping
Col5a1-exon2-Fw	CCACCCACCCCACTAAAACA
Col5a1-exon2-Rv	TTTTCCTCACACCAGTGGCA
Col5a1-exon3-Fw	AGAGATGGATGGATGGACGC
Col5a1-exon3-Rv	ACCGTTTAACTCTGGGGAAGT
Col5a1-exon7-Fw	TCTCTGTTTGTCTGTCCATGCA
Col5a1-exon7-Rv	ACCACCCTTACCTGTCCATAGA
Col5a1-exon61-Fw	ACTGCCAACCAACACCCTAG
Col5a1-exon61-Rv	GTGTGTACCAGTGGAGTGACT
Primers used for Sanger sequencing
Col5a1-exon2-Fw	CCACCCACCCCACTAAAACA
Col5a1-exon2-Rv	TTTTCCTCACACCAGTGGCA
Col5a1-exon3-Seq-Fw	AGCGATCAGCGTTCACAAAC
Col5a1-exon3-Seq-Rv	TGGCATCATGAAACCTCTACTGG
Col5a1-exon7-Seq-Fw	TTCAAGTGGCTCCATTGGGG
Col5a1-exon7-Seq-Rv	CATTTCCCCCAAAATGCAGCA
Col5a1-exon61-Seq-Fw	ACGGATGTCTTCATTTCTAGGGTC
Col5a1-exon61-Seq-Rv	GCTAGTGTGTACCAGTGGAGT
Primers used for qRT-PCR
zRpl13a-RT-Fw	TCTGGAGGACTGTAAGAGGTATGC
zRpl13a-RT-Rv	AGACGCACAATCTTGAGAGCA
zCol5a1-RT-Fw	TCAACACACCGAAAGTGGAG
zCol5a1-RT-Rv	GACCTCAAAGCCGAACTTCT
